# Revisiting Reddy: A DLBCL Do-over

**DOI:** 10.1101/2023.11.21.567983

**Authors:** Kostiantyn Dreval, Manuela Cruz, Christopher Rushton, Nina Liuta, Houman Layegh Mirhosseini, Callum Brown, Ryan D. Morin, the GAMBL consortium

## Abstract

The 2017 study by Reddy *et al* described the comprehensive characterization of somatic drivers of diffuse large B-cell lymphoma using whole exome sequencing.^1^ After additional large studies relying on exome or whole genome sequencing were published, several oddities unique to the Reddy results have emerged. Seeking to explain the discrepancies, we reanalyzed their data using established open-source pipelines. This revealed thousands of mutations that could not be independently reproduced by these pipelines and a larger set of high-quality mutations that were not reported by Reddy. This caused an artificial under-representation of the mutation prevalence in many genes including clinically relevant hot spots affecting *EZH2* and *CD79B*. More generally, the study had an under-representation of mutations in DLBCL genes that disproportionately affected genes known to have the highest mutation rates. The missing variants and the spurious variants can be attributed to distinct problems with the analytical approaches employed in that study. Our analysis also identified strong associations between mutations and patient outcome including *TP53, KMT2D* and *PIM1*, which were not found in the Reddy study. Overall, we demonstrate that this combination of errors influenced many of the central novel findings from their study rendering their results largely non-replicable. The full results of our analyses are included as supplemental items as a resource for other researchers with an interest in the genetics of B-cell lymphomas.
