## Supplemental Table S3 for "Revisiting Reddy: A DLBCL Do-over"

Tumor_Sample_Barcode	GAMBL-only	Intersect	Reddy-only
Reddy_1008T	3	6	3
Reddy_1016T	10	9	4
Reddy_2043T	4	4	2
Reddy_2044T	2	2	0
Reddy_2045T	2	7	2
Reddy_2046T	2	1	5
Reddy_2047T	2	5	1
Reddy_2048T	0	0	2
Reddy_2057T	2	1	3
Reddy_2060T	0	0	4
Reddy_2072T	0	0	3
Reddy_2073T	13	8	2
Reddy_2074T	5	2	0
Reddy_2075T	10	6	1
Reddy_2076T	2	8	2
Reddy_2077T	4	3	3
Reddy_2078T	2	0	3
Reddy_2079T	0	4	0
Reddy_2080T	2	1	2
Reddy_2081T	7	16	3
Reddy_2083T	1	2	3
Reddy_2084T	4	8	3
Reddy_2085T	6	2	4
Reddy_2087T	6	4	2
Reddy_2088T	3	3	0
Reddy_2089T	3	4	1
Reddy_2091T	4	13	4
Reddy_2092T	3	2	1
Reddy_2093T	1	3	3
Reddy_2095T	5	8	3
Reddy_2097T	7	8	3
Reddy_2100T	2	2	2
Reddy_2101T	0	0	4
Reddy_2102T	3	4	1
Reddy_2103T	6	4	0
Reddy_2106T	2	4	2
Reddy_2107T	1	0	3
Reddy_2109T	0	2	2
Reddy_2110T	1	2	0
Reddy_2111T	10	9	3
Reddy_2112T	11	4	3
Reddy_2113T	4	1	0
Reddy_2114T	6	2	4
Reddy_2115T	6	4	1
Reddy_2120T	1	5	1
Reddy_2121T	1	3	1
Reddy_2122T	2	0	0
Reddy_2123T	2	0	0
Reddy_2124T	14	3	6
Reddy_2125T	3	9	7
Reddy_2126T	0	0	3
Reddy_2127T	8	10	3
Reddy_2128T	6	6	0
Reddy_2130T	1	1	1
Reddy_2133T	6	7	8
Reddy_2134T	1	0	2
Reddy_2135T	3	3	4
Reddy_2136T	0	2	3
Reddy_2137T	7	3	4
Reddy_2138T	2	1	1
Reddy_2140T	1	3	5
Reddy_2141T	1	14	3
Reddy_2142T	0	2	4
Reddy_2143T	1	2	1
Reddy_2144T	0	2	0
Reddy_2145T	1	3	3
Reddy_2146T	0	4	3
Reddy_2147T	1	3	2
Reddy_2148T	5	9	0
Reddy_2149T	4	3	3
Reddy_2150T	2	7	6
Reddy_2151T	6	0	3
Reddy_2152T	12	7	2
Reddy_2153T	23	9	5
Reddy_2154T	1	0	5
Reddy_2155T	1	1	1
Reddy_2156T	5	8	1
Reddy_2157T	3	1	8
Reddy_2158T	3	6	4
Reddy_2159T	3	3	4
Reddy_2160T	1	5	2
Reddy_2161T	3	14	3
Reddy_2162T	0	1	8
Reddy_2163T	13	12	14
Reddy_2164T	1	0	4
Reddy_2165T	0	1	2
Reddy_2166T	7	6	2
Reddy_2190T	11	10	1
Reddy_2191T	9	7	5
Reddy_2192T	3	0	2
Reddy_2193T	2	4	0
Reddy_2194T	1	0	5
Reddy_2195T	3	3	0
Reddy_2196T	5	4	0
Reddy_2198T	3	1	2
Reddy_2199T	4	3	2
Reddy_2200T	3	1	2
Reddy_2201T	1	2	3
Reddy_2203T	6	3	5
Reddy_2204T	7	4	4
Reddy_2205T	3	2	1
Reddy_2206T	5	1	1
Reddy_2207T	0	0	4
Reddy_2208T	16	9	1
Reddy_2209T	1	7	0
Reddy_2210T	0	2	1
Reddy_2211T	17	14	2
Reddy_2212T	3	0	1
Reddy_2213T	17	6	0
Reddy_2214T	4	0	0
Reddy_2215T	3	5	8
Reddy_2216T	9	8	4
Reddy_2217T	13	10	4
Reddy_2219T	4	3	3
Reddy_2220T	2	1	1
Reddy_2221T	2	0	2
Reddy_2222T	12	8	1
Reddy_2224T	0	1	1
Reddy_2225T	5	7	0
Reddy_2226T	6	9	1
Reddy_2227T	1	0	0
Reddy_2228T	3	4	3
Reddy_2229T	2	3	1
Reddy_2230T	2	0	2
Reddy_2231T	8	1	0
Reddy_2232T	5	4	1
Reddy_2233T	7	15	0
Reddy_2234T	13	11	0
Reddy_2235T	0	0	4
Reddy_2236T	5	4	0
Reddy_2237T	7	4	1
Reddy_2238T	10	1	1
Reddy_2239T	5	0	1
Reddy_2240T	5	1	0
Reddy_2241T	15	7	2
Reddy_2242T	3	5	0
Reddy_2243T	10	2	1
Reddy_2244T	5	2	0
Reddy_2246T	0	1	0
Reddy_2247T	2	1	3
Reddy_2248T	1	2	0
Reddy_2249T	5	2	1
Reddy_2250T	3	3	1
Reddy_2251T	0	1	3
Reddy_2253T	4	1	3
Reddy_2254T	3	0	2
Reddy_2255T	4	4	0
Reddy_2256T	1	1	3
Reddy_2259T	1	0	5
Reddy_2260T	2	2	4
Reddy_2261T	2	0	7
Reddy_2262T	4	6	11
Reddy_2263T	6	3	1
Reddy_2269T	4	2	2
Reddy_2270T	3	3	4
Reddy_2271T	4	4	5
Reddy_2272T	2	2	1
Reddy_2273T	0	0	3
Reddy_2274T	6	3	2
Reddy_2278T	5	10	1
Reddy_2279T	2	1	3
Reddy_2281T	5	5	4
Reddy_2286T	4	5	2
Reddy_2290T	3	4	4
Reddy_2291T	1	1	5
Reddy_2293T	1	2	3
Reddy_2297T	6	9	1
Reddy_2298T	3	6	0
Reddy_2300T	0	2	3
Reddy_2302T	2	6	2
Reddy_2303T	2	1	3
Reddy_2306T	1	4	1
Reddy_2307T	1	2	2
Reddy_2448T	1	0	4
Reddy_2449T	1	0	1
Reddy_2450T	2	5	4
Reddy_2451T	1	0	2
Reddy_2453T	6	5	5
Reddy_2455T	1	1	6
Reddy_2459T	4	4	4
Reddy_2461T	1	1	6
Reddy_2462T	1	0	3
Reddy_2463T	0	2	1
Reddy_2464T	1	2	4
Reddy_2466T	5	1	6
Reddy_2467T	0	0	4
Reddy_2468T	7	1	0
Reddy_2469T	2	5	3
Reddy_2470T	9	3	4
Reddy_2471T	7	9	8
Reddy_2472T	0	0	1
Reddy_2473T	5	7	1
Reddy_2474T	1	1	1
Reddy_2475T	11	17	2
Reddy_2476T	5	2	3
Reddy_2477T	0	3	1
Reddy_2478T	3	10	0
Reddy_2479T	0	3	3
Reddy_2480T	6	9	1
Reddy_2481T	2	4	2
Reddy_2482T	9	12	4
Reddy_2483T	3	2	3
Reddy_2485T	7	4	0
Reddy_2487T	19	15	0
Reddy_2488T	10	2	2
Reddy_2522T	10	15	4
Reddy_2523T	10	6	0
Reddy_2524T	5	3	1
Reddy_2525T	2	0	5
Reddy_2528T	0	3	2
Reddy_2529T	3	6	1
Reddy_2530T	0	4	1
Reddy_2532T	1	0	6
Reddy_2533T	9	11	0
Reddy_2534T	8	4	2
Reddy_2538T	2	2	1
Reddy_2539T	3	7	1
Reddy_2540T	11	1	2
Reddy_2541T	5	6	0
Reddy_2542T	10	15	2
Reddy_2543T	5	5	1
Reddy_2544T	2	8	4
Reddy_2545T	1	3	1
Reddy_2547T	4	5	1
Reddy_2548T	1	0	1
Reddy_2549T	0	1	1
Reddy_2550T	4	3	3
Reddy_2551T	1	1	9
Reddy_2552T	4	3	0
Reddy_2553T	2	1	2
Reddy_2554T	4	7	1
Reddy_2555T	5	5	0
Reddy_2556T	6	4	1
Reddy_2559T	1	0	1
Reddy_2560T	0	0	2
Reddy_2561T	1	6	3
Reddy_2562T	12	11	3
Reddy_2565T	6	3	1
Reddy_2566T	7	0	0
Reddy_2567T	6	5	2
Reddy_2570T	4	6	3
Reddy_2571T	3	0	2
Reddy_2573T	2	1	1
Reddy_2575T	5	5	2
Reddy_2576T	0	6	3
Reddy_2577T	9	7	2
Reddy_2578T	1	0	2
Reddy_2580T	1	8	1
Reddy_2581T	22	3	2
Reddy_2582T	10	3	1
Reddy_2585T	6	6	3
Reddy_2588T	2	1	0
Reddy_2591T	1	1	4
Reddy_2593T	0	0	6
Reddy_2594T	4	5	4
Reddy_2596T	3	0	0
Reddy_2597T	7	0	2
Reddy_2599T	3	2	0
Reddy_2600T	7	4	0
Reddy_2602T	3	0	1
Reddy_2603T	6	4	3
Reddy_2604T	2	3	2
Reddy_2605T	1	6	0
Reddy_2606T	6	7	2
Reddy_2608T	9	5	2
Reddy_2609T	4	1	1
Reddy_2611T	7	2	2
Reddy_2612T	2	2	0
Reddy_2613T	5	12	6
Reddy_2614T	2	1	1
Reddy_2616T	5	10	6
Reddy_2617T	4	1	1
Reddy_2619T	4	6	1
Reddy_2620T	1	3	0
Reddy_2621T	6	1	2
Reddy_2622T	4	2	0
Reddy_2624T	4	1	0
Reddy_2626T	9	15	2
Reddy_2628T	10	2	2
Reddy_2629T	2	0	4
Reddy_2630T	2	1	4
Reddy_2632T	3	6	4
Reddy_2634T	4	3	2
Reddy_2635T	0	0	5
Reddy_2636T	6	4	3
Reddy_2637T	1	2	0
Reddy_2639T	6	5	5
Reddy_2640T	2	2	1
Reddy_2642T	6	0	4
Reddy_2643T	2	3	3
Reddy_2644T	5	7	1
Reddy_2646T	4	4	1
Reddy_2647T	8	1	1
Reddy_2649T	3	1	1
Reddy_2650T	2	3	2
Reddy_2651T	1	1	0
Reddy_2652T	8	7	1
Reddy_2654T	11	10	1
Reddy_2655T	3	2	1
Reddy_2656T	3	2	0
Reddy_2657T	0	2	1
Reddy_2658T	2	0	8
Reddy_2659T	1	0	2
Reddy_2660T	1	1	1
Reddy_2662T	8	8	3
Reddy_2663T	2	3	2
Reddy_2664T	4	6	1
Reddy_2666T	5	3	5
Reddy_2667T	2	0	2
Reddy_2669T	4	8	0
Reddy_2671T	0	2	2
Reddy_2673T	2	1	1
Reddy_2675T	4	4	1
Reddy_2676T	4	6	0
Reddy_2677T	3	12	2
Reddy_2678T	7	4	0
Reddy_2680T	9	8	3
Reddy_2681T	1	9	1
Reddy_2684T	2	0	6
Reddy_2685T	0	0	1
Reddy_2687T	20	7	6
Reddy_2688T	8	1	2
Reddy_2689T	3	2	0
Reddy_2690T	3	12	2
Reddy_2691T	1	2	0
Reddy_2692T	5	7	4
Reddy_2696T	6	1	3
Reddy_2697T	1	0	3
Reddy_2698T	3	5	3
Reddy_2699T	1	3	4
Reddy_2700T	2	4	2
Reddy_2704T	5	8	0
Reddy_2705T	3	3	0
Reddy_2706T	2	2	2
Reddy_2707T	7	7	4
Reddy_2709T	4	16	2
Reddy_2713T	10	5	3
Reddy_2714T	1	2	4
Reddy_2715T	5	6	2
Reddy_2716T	1	4	0
Reddy_2718T	3	1	5
Reddy_2719T	0	1	1
Reddy_2720T	9	4	5
Reddy_2725T	0	4	1
Reddy_2727T	16	6	3
Reddy_2728T	0	0	3
Reddy_2758T	0	0	2
Reddy_2761T	3	2	4
Reddy_2762T	5	3	4
Reddy_2763T	3	5	4
Reddy_2764T	5	7	4
Reddy_2765T	1	5	2
Reddy_2766T	1	0	13
Reddy_2767T	1	5	2
Reddy_2768T	2	4	4
Reddy_2769T	0	0	3
Reddy_2770T	0	0	1
Reddy_2771T	0	2	1
Reddy_2772T	1	3	6
Reddy_2773T	5	0	3
Reddy_2775T	11	7	2
Reddy_2776T	2	1	3
Reddy_2777T	3	5	4
Reddy_2778T	1	4	3
Reddy_2779T	7	10	6
Reddy_2781T	8	16	4
Reddy_2783T	0	2	2
Reddy_2784T	2	5	8
Reddy_2785T	4	0	5
Reddy_2786T	5	4	4
Reddy_2788T	3	6	3
Reddy_2789T	8	3	3
Reddy_2790T	1	7	1
Reddy_2791T	1	2	2
Reddy_2792T	1	9	1
Reddy_2793T	0	1	1
Reddy_2794T	2	1	3
Reddy_2805T	4	11	2
Reddy_2806T	0	0	2
Reddy_2808T	7	11	3
Reddy_2809T	3	3	1
Reddy_2810T	1	2	0
Reddy_2812T	1	2	0
Reddy_2813T	0	0	3
Reddy_2814T	0	0	2
Reddy_2815T	1	5	1
Reddy_2816T	4	7	0
Reddy_2818T	1	0	1
Reddy_2819T	11	7	2
Reddy_2820T	4	9	1
Reddy_2821T	2	3	2
Reddy_2823T	1	4	0
Reddy_2824T	4	4	2
Reddy_2826T	1	0	5
Reddy_2827T	16	12	2
Reddy_2828T	5	1	5
Reddy_2829T	2	2	2
Reddy_2830T	3	4	1
Reddy_2831T	3	6	2
Reddy_2832T	22	16	7
Reddy_2833T	4	2	1
Reddy_2834T	8	6	2
Reddy_2836T	8	13	1
Reddy_2837T	3	3	2
Reddy_2838T	12	34	0
Reddy_2839T	1	5	0
Reddy_2840T	1	2	1
Reddy_2841T	5	2	0
Reddy_2843T	1	0	0
Reddy_2844T	2	1	1
Reddy_2865T	1	1	2
Reddy_2867T	2	2	2
Reddy_2871T	3	5	2
Reddy_2872T	1	6	6
Reddy_2873T	2	1	2
Reddy_2874T	7	5	7
Reddy_2877T	2	1	3
Reddy_2878T	1	2	4
Reddy_2879T	17	7	2
Reddy_2881T	0	2	4
Reddy_2882T	8	8	1
Reddy_2884T	4	2	3
Reddy_2886T	0	0	3
Reddy_2887T	2	3	2
Reddy_2888T	6	7	3
Reddy_2889T	1	4	0
Reddy_2891T	2	1	4
Reddy_2892T	0	0	4
Reddy_2894T	3	2	1
Reddy_2895T	1	3	2
Reddy_2897T	7	7	2
Reddy_2898T	7	5	4
Reddy_2899T	2	3	2
Reddy_2900T	2	5	3
Reddy_2901T	17	11	3
Reddy_2902T	2	2	2
Reddy_2903T	4	6	5
Reddy_2904T	8	4	4
Reddy_2905T	2	8	7
Reddy_2908T	2	9	3
Reddy_2909T	2	3	0
Reddy_2910T	2	1	1
Reddy_2912T	2	0	6
Reddy_2915T	0	2	6
Reddy_2917T	16	6	4
Reddy_2918T	8	5	12
Reddy_2919T	5	2	4
Reddy_2921T	6	2	5
Reddy_2922T	3	0	6
Reddy_2923T	2	7	2
Reddy_2925T	2	1	1
Reddy_2928T	3	2	3
Reddy_2931T	0	0	5
Reddy_2933T	6	15	5
Reddy_2934T	12	4	5
Reddy_2935T	4	5	4
Reddy_2936T	6	8	7
Reddy_2939T	5	4	5
Reddy_2944T	6	6	6
Reddy_2945T	7	6	4
Reddy_2946T	0	0	7
Reddy_2947T	1	1	7
Reddy_2948T	9	17	5
Reddy_2949T	3	8	3
Reddy_2950T	10	18	6
Reddy_2951T	2	2	6
Reddy_2952T	7	27	4
Reddy_2953T	10	2	3
Reddy_2954T	2	0	0
Reddy_2955T	7	4	1
Reddy_2956T	21	5	8
Reddy_2957T	6	7	7
Reddy_2995T	4	1	3
Reddy_2996T	3	6	6
Reddy_2998T	2	3	1
Reddy_2999T	5	6	2
Reddy_3382T	6	0	5
Reddy_3384T	6	0	3
Reddy_3385T	19	13	5
Reddy_3386T	2	3	5
Reddy_3387T	1	2	0
Reddy_3388T	9	4	3
Reddy_3389T	4	3	2
Reddy_3390T	2	3	3
Reddy_3394T	1	2	3
Reddy_3396T	0	1	2
Reddy_3398T	5	1	6
Reddy_3399T	1	3	7
Reddy_3400T	1	0	0
Reddy_3401T	7	10	11
Reddy_3403T	0	2	3
Reddy_3404T	1	0	4
Reddy_3405T	4	0	7
Reddy_3406T	3	1	3
Reddy_3407T	11	1	2
Reddy_3408T	4	6	6
Reddy_3409T	4	4	4
Reddy_3411T	3	0	3
Reddy_3412T	2	0	9
Reddy_3413T	0	0	1
Reddy_3417T	6	4	1
Reddy_3418T	5	1	2
Reddy_3419T	4	0	4
Reddy_3422T	3	4	3
Reddy_3423T	5	2	12
Reddy_3424T	0	0	2
Reddy_3429T	5	0	3
Reddy_3430T	2	0	2
Reddy_3431T	0	1	1
Reddy_3432T	11	3	7
Reddy_3433T	3	2	1
Reddy_3434T	2	0	4
Reddy_3435T	0	0	4
Reddy_3438T	10	2	1
Reddy_3439T	9	5	4
Reddy_3440T	1	3	4
Reddy_3441T	5	3	3
Reddy_3444T	2	1	1
Reddy_3446T	1	0	6
Reddy_3447T	7	3	2
Reddy_3448T	5	4	2
Reddy_3449T	1	1	2
Reddy_3450T	3	5	0
Reddy_3451T	16	6	8
Reddy_3453T	2	4	2
Reddy_3454T	6	3	3
Reddy_3455T	1	0	2
Reddy_3456T	4	10	2
Reddy_3457T	1	3	2
Reddy_3458T	3	0	4
Reddy_3459T	4	8	0
Reddy_3460T	11	2	1
Reddy_3461T	3	1	2
Reddy_3462T	1	5	3
Reddy_3463T	2	4	0
Reddy_3464T	4	3	1
Reddy_3465T	6	6	0
Reddy_3467T	3	6	3
Reddy_3468T	8	4	7
Reddy_3470T	2	0	3
Reddy_3471T	3	3	5
Reddy_3472T	3	4	0
Reddy_3473T	0	0	2
Reddy_3474T	5	6	4
Reddy_3475T	2	0	4
Reddy_3476T	4	7	5
Reddy_3478T	2	0	0
Reddy_3479T	6	7	1
Reddy_3480T	2	5	0
Reddy_3481T	2	3	1
Reddy_3482T	7	6	4
Reddy_3483T	5	4	4
Reddy_3484T	1	1	1
Reddy_3485T	2	4	6
Reddy_3486T	4	3	7
Reddy_3487T	0	1	1
Reddy_3488T	7	1	11
Reddy_3489T	0	1	8
Reddy_3490T	4	0	6
Reddy_3493T	0	0	7
Reddy_3495T	1	0	4
Reddy_3496T	4	6	8
Reddy_3497T	0	0	1
Reddy_3498T	3	2	3
Reddy_3500T	8	2	4
Reddy_3502T	2	4	5
Reddy_3503T	5	5	3
Reddy_3504T	7	4	6
Reddy_3505T	1	1	3
Reddy_3506T	3	5	0
Reddy_3507T	1	0	0
Reddy_3508T	4	1	1
Reddy_3510T	1	1	3
Reddy_3511T	5	0	8
Reddy_3512T	0	1	1
Reddy_3513T	4	1	5
Reddy_3514T	5	1	0
Reddy_3515T	4	1	4
Reddy_3517T	2	1	6
Reddy_3519T	3	7	3
Reddy_3520T	1	0	5
Reddy_3521T	1	0	3
Reddy_3522T	3	0	1
Reddy_3523T	4	3	4
Reddy_3525T	2	8	2
Reddy_3527T	2	2	1
Reddy_3528T	2	3	7
Reddy_3529T	2	1	5
Reddy_3531T	2	1	0
Reddy_3532T	3	4	5
Reddy_3535T	7	4	3
Reddy_3536T	2	2	5
Reddy_3537T	3	0	5
Reddy_3538T	6	4	0
Reddy_3539T	0	0	6
Reddy_3540T	1	2	1
Reddy_3542T	1	2	3
Reddy_3545T	1	3	4
Reddy_3546T	1	0	5
Reddy_3547T	6	2	6
Reddy_3548T	7	13	6
Reddy_3549T	1	3	7
Reddy_3551T	3	7	2
Reddy_3552T	1	4	0
Reddy_3555T	6	4	1
Reddy_3556T	0	1	1
Reddy_3557T	0	0	4
Reddy_3558T	0	1	2
Reddy_3559T	4	2	4
Reddy_3560T	4	3	1
Reddy_3561T	12	7	1
Reddy_3562T	3	4	3
Reddy_3563T	1	5	2
Reddy_3565T	2	4	1
Reddy_3566T	5	4	3
Reddy_3580T	2	1	4
Reddy_3582T	4	3	9
Reddy_3584T	0	1	1
Reddy_3585T	0	0	9
Reddy_3586T	3	2	11
Reddy_3587T	2	1	4
Reddy_3589T	4	0	5
Reddy_3590T	3	6	5
Reddy_3591T	1	0	0
Reddy_3592T	1	0	4
Reddy_3593T	9	3	6
Reddy_3594T	3	3	6
Reddy_3595T	3	2	4
Reddy_3596T	2	0	4
Reddy_3597T	1	1	6
Reddy_3600T	6	5	6
Reddy_3601T	5	8	3
Reddy_3602T	7	8	13
Reddy_3603T	0	0	4
Reddy_3604T	1	0	3
Reddy_3606T	1	0	1
Reddy_3607T	1	1	7
Reddy_3608T	1	4	2
Reddy_3609T	2	6	10
Reddy_3610T	2	1	11
Reddy_3611T	0	0	6
Reddy_3612T	0	2	1
Reddy_3613T	1	0	7
Reddy_3614T	1	0	4
Reddy_3615T	0	0	2
Reddy_3616T	4	5	3
Reddy_3617T	1	4	5
Reddy_3618T	5	4	3
Reddy_3620T	14	10	16
Reddy_3622T	10	10	12
Reddy_3623T	1	0	2
Reddy_3624T	3	2	2
Reddy_3625T	3	2	19
Reddy_3627T	8	6	10
Reddy_3628T	10	10	5
Reddy_3629T	2	4	3
Reddy_3630T	4	0	6
Reddy_3631T	2	4	4
Reddy_3632T	1	6	5
Reddy_3634T	1	2	5
Reddy_3635T	1	2	5
Reddy_3636T	22	8	3
Reddy_3637T	2	11	1
Reddy_3638T	1	2	5
Reddy_3639T	11	5	3
Reddy_3640T	11	1	5
Reddy_3642T	1	0	5
Reddy_3643T	1	1	4
Reddy_3644T	6	6	2
Reddy_3645T	2	1	0
Reddy_3646T	0	1	0
Reddy_3647T	4	3	7
Reddy_3648T	0	2	4
Reddy_3649T	3	2	4
Reddy_3651T	6	2	1
Reddy_3652T	0	0	7
Reddy_3653T	9	5	7
Reddy_3654T	7	6	10
Reddy_3655T	10	10	6
Reddy_3656T	4	0	4
Reddy_3657T	0	0	2
Reddy_3659T	5	5	1
Reddy_3660T	2	1	5
Reddy_3661T	5	3	4
Reddy_3662T	0	1	2
Reddy_3663T	2	1	2
Reddy_3664T	12	8	3
Reddy_3665T	2	0	3
Reddy_3666T	6	7	4
Reddy_3667T	5	11	2
Reddy_3668T	0	0	3
Reddy_3669T	11	10	7
Reddy_3671T	4	3	6
Reddy_3672T	4	3	7
Reddy_3673T	4	6	4
Reddy_3674T	4	10	6
Reddy_3675T	1	1	9
Reddy_3677T	4	2	2
Reddy_3679T	1	2	5
Reddy_3680T	4	2	2
Reddy_3681T	1	1	4
Reddy_3682T	1	2	11
Reddy_3683T	4	2	7
Reddy_3684T	13	12	3
Reddy_3685T	3	1	2
Reddy_3686T	5	1	3
Reddy_3687T	0	1	5
Reddy_3688T	6	3	5
Reddy_3689T	1	3	3
Reddy_3691T	3	2	3
Reddy_3692T	1	6	3
Reddy_3693T	4	1	4
Reddy_3694T	5	3	3
Reddy_3696T	6	1	0
Reddy_3697T	1	2	3
Reddy_3698T	1	5	2
Reddy_3699T	10	13	4
Reddy_3700T	1	0	5
Reddy_3701T	7	1	5
Reddy_3703T	6	4	5
Reddy_3704T	5	1	3
Reddy_3706T	3	4	2
Reddy_3707T	2	0	3
Reddy_3708T	2	5	1
Reddy_3709T	5	4	1
Reddy_3711T	10	3	2
Reddy_3712T	12	8	4
Reddy_3713T	4	2	3
Reddy_3715T	6	3	4
Reddy_3716T	1	6	0
Reddy_3717T	3	6	3
Reddy_3718T	9	6	2
Reddy_3719T	2	2	0
Reddy_3721T	8	3	3
Reddy_3722T	1	0	2
Reddy_3724T	8	3	3
Reddy_3725T	10	5	2
Reddy_3726T	2	2	4
Reddy_3727T	3	3	1
Reddy_3728T	1	5	4
Reddy_3729T	5	5	0
Reddy_3730T	0	1	1
Reddy_3731T	1	1	2
Reddy_3732T	3	7	3
Reddy_3733T	8	5	2
Reddy_3734T	5	5	5
Reddy_3735T	0	0	1
Reddy_3736T	4	0	2
Reddy_3737T	2	7	2
Reddy_3739T	1	6	1
Reddy_3740T	4	2	5
Reddy_3741T	2	7	0
Reddy_3742T	0	0	4
Reddy_3743T	1	2	7
Reddy_3745T	12	14	5
Reddy_3746T	14	3	1
Reddy_3747T	1	1	2
Reddy_3748T	3	1	0
Reddy_3749T	2	4	3
Reddy_3750T	3	4	2
Reddy_3751T	0	0	2
Reddy_3753T	3	2	1
Reddy_3754T	3	2	6
Reddy_3755T	5	0	5
Reddy_3756T	5	6	1
Reddy_3757T	8	5	2
Reddy_3758T	7	5	1
Reddy_3759T	7	9	2
Reddy_3760T	2	8	4
Reddy_3761T	6	4	3
Reddy_3762T	1	0	4
Reddy_3763T	2	0	3
Reddy_3764T	1	5	3
Reddy_3765T	4	3	0
Reddy_3766T	5	0	6
Reddy_3767T	2	0	1
Reddy_3770T	0	1	7
Reddy_3771T	2	0	3
Reddy_3775T	0	1	3
Reddy_3776T	2	4	5
Reddy_3777T	3	2	6
Reddy_3778T	2	4	6
Reddy_3779T	4	6	1
Reddy_3780T	1	1	4
Reddy_3781T	1	0	3
Reddy_3782T	12	7	5
Reddy_3783T	7	6	2
Reddy_3784T	5	4	0
Reddy_3785T	20	7	2
Reddy_3786T	2	0	4
Reddy_3787T	3	2	3
Reddy_3810T	0	0	3
Reddy_3811T	4	7	1
Reddy_3812T	7	13	2
Reddy_3813T	0	0	4
Reddy_3814T	2	2	0
Reddy_3815T	0	3	4
Reddy_3816T	10	11	5
Reddy_3817T	6	4	3
Reddy_3819T	4	4	2
Reddy_3820T	9	4	7
Reddy_3821T	6	0	1
Reddy_3822T	3	1	4
Reddy_3823T	2	4	1
Reddy_3824T	3	2	3
Reddy_3825T	21	3	3
Reddy_3826T	15	12	6
Reddy_3827T	0	0	2
Reddy_3828T	1	2	0
Reddy_3829T	2	2	3
Reddy_3830T	1	1	2
Reddy_3831T	4	7	1
Reddy_3832T	7	6	1
Reddy_3833T	7	7	6
Reddy_3834T	28	17	8
Reddy_3835T	9	10	1
Reddy_3836T	0	1	1
Reddy_3837T	10	12	12
Reddy_3838T	5	4	0
Reddy_3839T	2	5	0
Reddy_3840T	3	6	2
Reddy_3842T	7	7	0
Reddy_3843T	4	4	1
Reddy_3845T	5	8	1
Reddy_3846T	0	2	7
Reddy_3847T	0	2	0
Reddy_3848T	2	9	0
Reddy_3849T	12	5	3
Reddy_3851T	2	8	0
Reddy_3852T	2	3	1
Reddy_3854T	6	0	3
Reddy_3856T	16	11	1
Reddy_3857T	0	0	3
Reddy_3859T	4	7	3
Reddy_3861T	4	5	0
Reddy_3865T	0	4	2
Reddy_3867T	4	6	5
Reddy_3871T	4	3	5
Reddy_3872T	9	14	4
Reddy_3873T	4	5	2
Reddy_3875T	2	8	1
Reddy_3876T	0	7	1
Reddy_3879T	3	4	1
Reddy_3880T	3	6	2
Reddy_3881T	2	6	3
Reddy_3882T	9	6	2
Reddy_3883T	1	2	4
Reddy_3885T	5	10	1
Reddy_3886T	1	6	7
Reddy_3887T	6	8	6
Reddy_3888T	4	7	0
Reddy_3889T	4	2	1
Reddy_3891T	0	0	1
Reddy_3892T	4	4	2
Reddy_3893T	5	7	4
Reddy_3894T	1	1	1
Reddy_3895T	0	5	0
Reddy_3896T	5	12	2
Reddy_3898T	4	6	1
Reddy_3899T	1	0	1
Reddy_3900T	0	1	3
Reddy_3901T	6	10	4
Reddy_3902T	1	4	0
Reddy_3903T	1	2	6
Reddy_3904T	6	5	2
Reddy_3905T	4	3	1
Reddy_3906T	6	0	5
Reddy_3907T	1	0	4
Reddy_3908T	1	1	2
Reddy_3909T	2	2	3
Reddy_3910T	1	0	0
Reddy_3911T	2	1	5
Reddy_3912T	1	1	1
Reddy_3913T	2	2	4
Reddy_3914T	5	4	6
Reddy_3915T	0	2	3
Reddy_3916T	8	2	12
Reddy_3917T	4	0	2
Reddy_3918T	7	5	4
Reddy_3919T	0	1	4
Reddy_3920T	3	0	4
Reddy_3921T	1	0	4
Reddy_3922T	0	0	2
Reddy_3923T	9	11	4
Reddy_3924T	5	8	4
Reddy_3925T	9	5	2
Reddy_3926T	0	1	4
Reddy_3927T	5	5	3
Reddy_3928T	4	5	1
Reddy_3929T	2	1	10
Reddy_3930T	1	5	5
Reddy_3931T	3	0	4
Reddy_3932T	11	10	3
Reddy_3933T	10	14	3
Reddy_3935T	7	2	2
Reddy_3936T	2	4	3
Reddy_3937T	10	6	3
Reddy_3938T	4	0	2
Reddy_3939T	10	6	4
Reddy_3940T	4	5	5
Reddy_3941T	3	5	3
Reddy_3942T	2	0	7
Reddy_3943T	1	1	5
Reddy_3944T	7	4	11
Reddy_3945T	1	0	9
Reddy_3946T	14	8	2
Reddy_3948T	7	4	3
Reddy_3949T	0	1	0
Reddy_3950T	0	0	6
Reddy_3951T	1	3	3
Reddy_3952T	14	6	2
Reddy_3953T	2	0	3
Reddy_3954T	0	0	2
Reddy_3955T	0	0	5
Reddy_3956T	0	3	2
Reddy_3957T	1	1	5
Reddy_3958T	1	1	2
Reddy_3959T	1	0	6
Reddy_3960T	3	0	4
Reddy_3961T	0	0	1
Reddy_3963T	4	3	6
Reddy_3964T	0	1	0
Reddy_3965T	7	4	1
Reddy_3966T	3	2	6
Reddy_3967T	6	3	5
Reddy_3968T	1	1	1
Reddy_3969T	3	0	7
Reddy_3971T	9	5	2
Reddy_3972T	4	3	0
Reddy_3973T	0	0	3
Reddy_3974T	6	6	1
Reddy_3975T	6	1	1
Reddy_3976T	0	0	4
Reddy_3977T	4	2	9
Reddy_3978T	0	2	5
Reddy_3979T	0	0	3
Reddy_3980T	2	1	5
Reddy_3981T	0	1	2
Reddy_3982T	2	0	1
Reddy_3983T	1	3	3
Reddy_3984T	5	3	3
Reddy_3985T	0	1	3
Reddy_3986T	0	0	5
Reddy_3987T	2	5	4
Reddy_3988T	1	0	5
Reddy_3989T	4	6	5
Reddy_3990T	4	1	8
Reddy_3991T	8	2	3
Reddy_3992T	7	5	2
Reddy_3993T	6	2	3
Reddy_3994T	3	1	2
Reddy_3995T	1	0	4
Reddy_3996T	2	2	4
Reddy_3997T	2	0	3
Reddy_3998T	3	2	6
Reddy_3999T	0	0	10
Reddy_4000T	1	2	4
Reddy_648T	7	2	2
Reddy_658T	0	3	6
Reddy_683T	2	2	2
Reddy_684T	8	7	2
Reddy_689T	3	5	6
Reddy_690T	1	2	4
Reddy_695T	9	7	6
Reddy_702T	1	1	1
Reddy_704T	1	5	1
Reddy_705T	9	8	4
Reddy_707T	1	0	3
Reddy_759T	4	4	2
Reddy_787T	4	2	3
Reddy_790T	1	4	5
Reddy_793T	1	2	1
Reddy_799T	7	7	5
Reddy_800T	2	3	3
Reddy_813T	1	2	2
Reddy_816T	5	8	2
Reddy_823T	1	5	2
Reddy_829T	7	4	0
Reddy_830T	15	0	6
Reddy_831T	0	0	1
Reddy_832T	0	0	8
