## Supplemental Table S4 for "Revisiting Reddy: A DLBCL Do-over"

Hugo_Symbol	codon_num	Chromosome	Start_Position	ref_aa	Intersect	GAMBL_only	sensitivity
ACTB	47	chr7	5569016	M	2	2	0.5
ACTB	48	chr7	5569013	G	0	2	0
ACTB	60	chr7	5568976	S	0	5	0
ACTB	69	chr7	5568949	Y	0	3	0
ACTB	93	chr7	5568878	E	0	2	0
B2M	10	chr15	45003773	L	3	1	0.75
B2M	100	chr15	45007851	C	0	2	0
B2M	12	chr15	45003779	L	3	8	0.2727272727272727
B2M	7	chr15	45003764	L	6	5	0.5454545454545454
B2M	8	chr15	45003766	A	1	1	0.5
B2M	86	chr15	45007809	Y	1	1	0.5
B2M	9	chr15	45003770	V	2	1	0.6666666666666666
BCL2	107	chr18	60985580	R	2	2	0.5
BCL2	108	chr18	60985578	Y	1	1	0.5
BCL2	124	chr18	60985529	F	2	2	0.5
BCL2	131	chr18	60985508	A	12	10	0.5454545454545454
BCL2	134	chr18	60985500	V	3	1	0.75
BCL2	143	chr18	60985472	N	2	2	0.5
BCL2	16	chr18	60985854	M	0	2	0
BCL2	167	chr18	60985401	S	1	2	0.3333333333333333
BCL2	19	chr18	60985845	I	1	1	0.5
BCL2	2	chr18	60985896	A	0	6	0
BCL2	31	chr18	60985808	D	0	2	0
BCL2	31	chr18	60985809	D	0	4	0
BCL2	33	chr18	60985802	G	0	2	0
BCL2	36	chr18	60985793	G	0	3	0
BCL2	47	chr18	60985760	G	0	7	0
BCL2	48	chr18	60985758	I	0	2	0
BCL2	59	chr18	60985725	P	4	3	0.5714285714285714
BCL2	6	chr18	60985883	R	3	6	0.3333333333333333
BCL2	60	chr18	60985721	A	7	2	0.7777777777777778
BCL2	7	chr18	60985880	T	0	2	0
BCL2	7	chr18	60985881	T	0	6	0
BCL2	8	chr18	60985877	G	0	2	0
BCL6	586	chr3	187443370	P	1	1	0.5
BCL6	587	chr3	187443366	A	5	2	0.7142857142857143
BCL7A	11	chr12	122460029	R	2	6	0.25
BCL7A	16	chr12	122460043	D	1	1	0.5
BCL7A	18	chr12	122460049	I	2	1	0.6666666666666666
BCL7A	29	chr12	122460083	R	0	3	0
BCL7A	31	chr12	122460088	W	1	1	0.5
BCL7A	7	chr12	122460016	R	1	1	0.5
BCL7A	8	chr12	122460020	A	0	3	0
BTG1	3	chr12	92539304	P	2	3	0.4
BTG1	45	chr12	92539179	Q	2	1	0.6666666666666666
BTG1	49	chr12	92539167	A	0	3	0
BTG1	51	chr12	92538220	H	1	1	0.5
BTG1	56	chr12	92538204	W	1	1	0.5
BTG1	62	chr12	92538187	C	0	2	0
BTG1	66	chr12	92538175	G	1	1	0.5
BTG1	70	chr12	92538164	I	1	3	0.25
BTG1	77	chr12	92538143	D	0	2	0
BTG2	10	chr1	203274762	L	5	2	0.7142857142857143
BTG2	141	chr1	203276510	V	0	2	0
BTG2	142	chr1	203276513	L	0	2	0
BTG2	2	chr1	203274739	S	2	2	0.5
BTG2	25	chr1	203274808	R	1	1	0.5
BTG2	31	chr1	203274826	S	4	2	0.6666666666666666
BTG2	48	chr1	203276233	E	0	2	0
BTG2	54	chr1	203276251	W	0	3	0
BTG2	59	chr1	203276264	P	1	3	0.25
BTG2	62	chr1	203276274	G	1	1	0.5
BTG2	74	chr1	203276309	M	1	1	0.5
CARD11	215	chr7	2983886	K	1	1	0.5
CCND3	283	chr6	41903710	T	1	3	0.25
CCND3	284	chr6	41903707	P	2	1	0.6666666666666666
CCND3	290	chr6	41903688	I	5	4	0.5555555555555556
CD58	187	chr1	117078656	C	1	1	0.5
CD58	62	chr1	117087112	K	1	1	0.5
CD70	58	chr19	6590138	A	2	1	0.6666666666666666
CD79B	197	chr17	62006798	Y	10	6	0.625
CD79B	197	chr17	62006799	Y	9	9	0.5
CD79B	200	chr17	62006680	L	1	2	0.3333333333333333
CD79B	226	chr17	62006603	H	1	2	0.3333333333333333
CD83	13	chr6	14118181	A	2	1	0.6666666666666666
CD83	15	chr6	14118187	S	1	1	0.5
CD83	17	chr6	14118192	A	7	2	0.7777777777777778
CD83	21	chr6	14118204	P	1	1	0.5
CD83	26	chr6	14118219	A	2	3	0.4
CD83	27	chr6	14118224	C	0	2	0
CD83	41	chr6	14118264	P	1	2	0.3333333333333333
CREBBP	1346	chr16	3790496	L	0	2	0
CREBBP	1446	chr16	3788618	R	4	1	0.8
CREBBP	1482	chr16	3786767	Y	2	1	0.6666666666666666
CREBBP	1503	chr16	3786703	Y	3	1	0.75
CREBBP	1503	chr16	3786704	Y	1	4	0.2
DUSP2	112	chr2	96810759	A	0	2	0
DUSP2	131	chr2	96810618	G	3	3	0.5
DUSP2	134	chr2	96810609	G	2	4	0.3333333333333333
DUSP2	143	chr2	96810582	C	1	1	0.5
DUSP2	154	chr2	96810549	T	1	1	0.5
DUSP2	212	chr2	96809989	H	1	1	0.5
DUSP2	221	chr2	96809961	S	1	1	0.5
DUSP2	249	chr2	96809761	S	0	2	0
EBF1	197	chr5	158267083	N	0	4	0
EBF1	30	chr5	158526397	W	0	3	0
EBF1	64	chr5	158524082	K	1	1	0.5
EBF1	64	chr5	158524083	K	1	1	0.5
EBF1	66	chr5	158524076	N	1	1	0.5
EP300	1204	chr22	41556665	C	1	1	0.5
EP300	1212	chr22	41556690	S	1	1	0.5
EP300	1446	chr22	41566460	Y	1	1	0.5
EP300	1467	chr22	41566522	Y	2	2	0.5
ETS1	17	chr11	128391841	E	4	4	0.5
ETV6	11	chr12	11803094	K	0	12	0
ETV6	6	chr12	11803078	A	2	1	0.6666666666666666
ETV6	8	chr12	11803084	C	1	1	0.5
ETV6	9	chr12	11803087	S	3	1	0.75
EZH2	646	chr7	148508727	Y	21	22	0.4883720930232558
EZH2	646	chr7	148508728	Y	32	10	0.7619047619047619
FAS	259	chr10	90773975	I	1	1	0.5
FAS	272	chr10	90774014	E	0	3	0
FOXP1	83	chr3	71247153	P	1	1	0.5
GNA13	27	chr17	63052633	Q	4	3	0.5714285714285714
GNA13	294	chr17	63010628	D	2	1	0.6666666666666666
GNA13	41	chr17	63052591	E	1	2	0.3333333333333333
GNA13	60	chr17	63052533	G	5	1	0.8333333333333334
GNA13	63	chr17	63052524	T	1	1	0.5
GNAI2	176	chr3	50293686	L	1	2	0.3333333333333333
HIST1H1E	104	chr6	26156929	S	5	2	0.7142857142857143
HIST1H1E	116	chr6	26156965	A	3	1	0.75
HIST1H1E	118	chr6	26156970	P	4	1	0.8
HIST1H1E	120	chr6	26156976	A	3	5	0.375
HIST1H1E	123	chr6	26156985	A	5	5	0.5
HIST1H1E	131	chr6	26157009	P	1	1	0.5
HIST1H1E	132	chr6	26157012	A	2	2	0.5
HIST1H1E	138	chr6	26157030	P	0	3	0
HIST1H1E	161	chr6	26157099	P	1	1	0.5
HIST1H1E	164	chr6	26157108	A	2	2	0.5
HIST1H1E	164	chr6	26157109	A	8	1	0.8888888888888888
HIST1H1E	201	chr6	26157219	P	2	1	0.6666666666666666
HIST1H1E	43	chr6	26156745	L	2	2	0.5
HIST1H1E	47	chr6	26156757	A	4	2	0.6666666666666666
HIST1H1E	47	chr6	26156758	A	0	2	0
HIST1H1E	65	chr6	26156811	A	6	6	0.5
IRF4	116	chr6	394951	L	1	1	0.5
IRF4	24	chr6	393222	L	4	1	0.8
IRF4	35	chr6	393256	G	1	2	0.3333333333333333
IRF4	60	chr6	393330	Q	5	1	0.8333333333333334
IRF4	64	chr6	393343	R	0	2	0
IRF8	424	chr16	85954878	I	1	2	0.3333333333333333
JUNB	17	chr19	12902634	A	1	2	0.3333333333333333
JUNB	19	chr19	12902640	G	1	1	0.5
JUNB	206	chr19	12903202	S	1	1	0.5
JUNB	8	chr19	12902607	P	1	1	0.5
KLHL14	216	chr18	30349909	L	1	1	0.5
KLHL6	19	chr3	183273386	S	0	3	0
KLHL6	65	chr3	183273248	L	9	2	0.8181818181818182
KLHL6	70	chr3	183273234	A	0	5	0
KLHL6	73	chr3	183273225	D	1	2	0.3333333333333333
KLHL6	96	chr3	183273155	Y	1	1	0.5
KLHL6	96	chr3	183273156	Y	2	1	0.6666666666666666
KMT2D	356	chr12	49446744	Q	1	1	0.5
MAP2K1	203	chr15	66774131	E	0	2	0
MAP2K1	53	chr15	66727441	F	1	2	0.3333333333333333
MAP2K1	53	chr15	66727442	F	1	1	0.5
MCL1	131	chr1	150551616	P	1	1	0.5
MCL1	219	chr1	150551351	G	1	1	0.5
MCL1	232	chr1	150550962	L	0	2	0
MEF2B	6	chr19	19261528	I	1	1	0.5
MEF2B	69	chr19	19260088	Y	1	1	0.5
MEF2B	70	chr19	19260084	T	1	2	0.3333333333333333
MEF2B	80	chr19	19260055	T	1	1	0.5
MEF2B	83	chr19	19260045	D	0	12	0
MSH6	1087	chr2	48030646	P	1	1	0.5
MYC	10	chr8	128748869	Q	0	3	0
MYC	107	chr8	128750783	S	1	2	0.3333333333333333
MYC	159	chr8	128750938	L	1	2	0.3333333333333333
MYC	213	chr8	128751100	P	1	1	0.5
MYC	217	chr8	128751113	S	0	2	0
MYC	260	chr8	128751241	P	1	1	0.5
MYC	6	chr8	128748855	V	2	1	0.6666666666666666
MYC	72	chr8	128750677	P	2	4	0.3333333333333333
MYC	75	chr8	128750686	P	1	1	0.5
PIM1	10	chr6	37138380	A	0	3	0
PIM1	101	chr6	37138962	S	0	2	0
PIM1	125	chr6	37139033	P	6	4	0.6
PIM1	127	chr6	37139039	Q	7	2	0.7777777777777778
PIM1	127	chr6	37139040	Q	0	2	0
PIM1	135	chr6	37139063	E	21	10	0.6774193548387096
PIM1	138	chr6	37139073	A	0	2	0
PIM1	146	chr6	37139097	S	4	1	0.8
PIM1	149	chr6	37139107	W	0	2	0
PIM1	151	chr6	37139111	V	1	2	0.3333333333333333
PIM1	17	chr6	37138401	C	2	1	0.6666666666666666
PIM1	180	chr6	37139199	G	0	2	0
PIM1	182	chr6	37139204	L	0	8	0
PIM1	184	chr6	37139210	L	13	7	0.65
PIM1	193	chr6	37139237	L	4	1	0.8
PIM1	2	chr6	37138355	L	14	3	0.8235294117647058
PIM1	23	chr6	37138419	T	3	2	0.6
PIM1	28	chr6	37138549	G	9	4	0.6923076923076923
PIM1	30	chr6	37138554	E	1	2	0.3333333333333333
PIM1	32	chr6	37138560	E	4	2	0.6666666666666666
PIM1	33	chr6	37138563	P	4	1	0.8
PIM1	38	chr6	37138578	Y	2	1	0.6666666666666666
PIM1	48	chr6	37138609	G	2	1	0.6666666666666666
PIM1	59	chr6	37138642	S	1	2	0.3333333333333333
PIM1	70	chr6	37138775	E	1	1	0.5
PIM1	75	chr6	37138791	S	1	1	0.5
PIM1	81	chr6	37138901	P	8	6	0.5714285714285714
PIM1	83	chr6	37138908	G	4	1	0.8
PIM1	93	chr6	37138937	L	0	3	0
PIM1	97	chr6	37138950	S	14	2	0.875
PIM2	22	chrX	48775919	G	3	1	0.75
PIM2	38	chrX	48775872	L	0	2	0
POU2F2	239	chr19	42600030	T	8	9	0.47058823529411764
POU2F2	305	chr19	42599738	E	1	1	0.5
PRDM1	97	chr6	106536324	E	0	7	0
RHOA	34	chr3	49412922	Y	0	3	0
RHOA	34	chr3	49412923	Y	0	3	0
RHOA	42	chr3	49412898	Y	1	1	0.5
RHOA	58	chr3	49405966	W	1	1	0.5
RRAGC	90	chr1	39322723	T	1	3	0.25
SGK1	121	chr6	134495724	A	5	11	0.3125
SGK1	126	chr6	134495709	R	1	3	0.25
SGK1	127	chr6	134495706	R	0	3	0
SGK1	128	chr6	134495703	M	2	1	0.6666666666666666
SGK1	137	chr6	134495676	I	2	1	0.6666666666666666
SGK1	138	chr6	134495673	A	1	2	0.3333333333333333
SGK1	143	chr6	134495658	A	5	1	0.8333333333333334
SGK1	146	chr6	134495650	H	5	1	0.8333333333333334
SGK1	163	chr6	134495169	L	1	1	0.5
SGK1	164	chr6	134495166	M	1	1	0.5
SGK1	220	chr6	134494455	A	1	1	0.5
SGK1	248	chr6	134494252	N	1	1	0.5
SGK1	278	chr6	134494161	E	0	2	0
SOCS1	100	chr16	11349038	T	1	1	0.5
SOCS1	111	chr16	11349004	C	1	1	0.5
SOCS1	116	chr16	11348989	S	5	7	0.4166666666666667
SOCS1	12	chr16	11349302	A	1	1	0.5
SOCS1	120	chr16	11348977	A	0	2	0
SOCS1	122	chr16	11348972	G	2	4	0.3333333333333333
SOCS1	125	chr16	11348962	S	9	3	0.75
SOCS1	126	chr16	11348960	I	1	1	0.5
SOCS1	143	chr16	11348908	S	2	3	0.4
SOCS1	16	chr16	11349290	A	1	1	0.5
SOCS1	17	chr16	11349287	A	0	2	0
SOCS1	2	chr16	11349332	V	2	1	0.6666666666666666
SOCS1	203	chr16	11348728	Y	1	1	0.5
SOCS1	208	chr16	11348713	P	0	2	0
SOCS1	3	chr16	11349328	A	0	2	0
SOCS1	62	chr16	11349151	A	1	1	0.5
STAT6	419	chr12	57496661	D	4	3	0.5714285714285714
STAT6	519	chr12	57493831	D	2	1	0.6666666666666666
TAF1	1696	chrX	70678178	D	0	2	0
TBL1XR1	324	chr3	176756177	S	0	2	0
TBL1XR1	441	chr3	176750853	H	2	1	0.6666666666666666
TBL1XR1	466	chr3	176750778	V	0	2	0
TCL1A	26	chr14	96180327	Y	2	2	0.5
TCL1A	38	chr14	96180291	T	1	1	0.5
TET2	1697	chr4	106196756	G	1	1	0.5
TMSB4X	15	chrX	12994423	K	0	4	0
TMSB4X	19	chrX	12994435	K	0	2	0
TMSB4X	20	chrX	12994439	K	0	2	0
TMSB4X	22	chrX	12994445	E	0	2	0
TMSB4X	26	chrX	12994457	K	1	1	0.5
TMSB4X	27	chrX	12994459	N	1	1	0.5
TMSB4X	30	chrX	12994468	P	4	4	0.5
TMSB4X	31	chrX	12994472	S	1	1	0.5
TNFAIP3	205	chr6	138196952	R	1	1	0.5
TNFRSF14	127	chr1	2491337	C	1	1	0.5
TNFRSF14	61	chr1	2489785	Y	0	3	0
TNFRSF14	67	chr1	2489802	C	2	1	0.6666666666666666
TP53	158	chr17	7578457	R	1	1	0.5
TP53	172	chr17	7578415	V	1	1	0.5
TP53	173	chr17	7578413	V	1	1	0.5
TP53	205	chr17	7578235	Y	1	2	0.3333333333333333
TP53	216	chr17	7578203	V	1	2	0.3333333333333333
TP53	234	chr17	7577581	Y	1	1	0.5
TP53	257	chr17	7577511	L	1	1	0.5
ZNF608	215	chr5	124080040	H	1	1	0.5
ZNF608	56	chr5	124080516	T	1	1	0.5
ZNF608	646	chr5	123984140	N	0	2	0
